# Infertility due to defective sperm flagella caused by an intronic deletion in DNAH17 that perturbs splicing

**DOI:** 10.1101/2020.10.16.333344

**Authors:** Adéla Nosková, Maya Hiltpold, Fredi Janett, Thomas Echtermann, Zih-Hua Fang, Xaver Sidler, Christin Selige, Andreas Hofer, Stefan Neuenschwander, Hubert Pausch

## Abstract

Artificial insemination in pig (*Sus scrofa domesticus*) breeding involves the evaluation of the semen quality of breeding boars. Ejaculates that fulfill predefined quality requirements are processed, diluted and used for inseminations. Within short time, eight Swiss Large White boars producing immotile sperm that had multiple morphological abnormalities of the sperm flagella were noticed at a semen collection center. The eight boars were inbred on a common ancestor suggesting that the novel sperm flagella defect is a recessive trait. Transmission electron microscopy cross-sections revealed that the immotile sperm had disorganized flagellar axonemes. Haplotype-based association testing involving microarray-derived genotypes at 41,094 SNPs of six affected and 100 fertile boars yielded strong association (P=4.22 × 10^−15^) at chromosome 12. Autozygosity mapping enabled us to pinpoint the causal mutation on a 1.11 Mb haplotype located between 3,473,632 and 4,587,759 bp. The haplotype carries an intronic 13-bp deletion (Chr12:3,556,401-3,556,414 bp) that is compatible with recessive inheritance. The 13-bp deletion excises the polypyrimidine tract upstream exon 56 of *DNAH17* (XM_021066525.1:c.8510-17_8510-5del) encoding dynein axonemal heavy chain 17. Transcriptome analysis of the testis of two affected boars revealed that the loss of the polypyrimidine tract causes exon skipping which results in the in-frame loss of 89 amino acids from DNAH17. Disruption of DNAH17 impairs the assembly of the flagellar axoneme and manifests in multiple morphological abnormalities of the sperm flagella. Direct gene testing may now be implemented to monitor the defective allele in the Swiss Large White population and prevent the frequent manifestation of a sterilizing sperm tail disorder in breeding boars.
