## Supplementary material for "Infertility due to defective sperm flagella caused by an intronic deletion in DNAH17 that perturbs splicing": Supplemental_file_1.xlsx

### Sheet: Sheet1
Accession_number	type	haplotype
SAMEA6798259	control	NA
SAMEA6798260	control	NA
SAMEA6798261	control	NA
SAMEA6798262	control	NA
SAMEA6798263	control	NA
SAMEA7059263	control	0
SAMEA7059264	control	0
SAMEA7059265	control	0
SAMN14532191	control	NA
SAMEA7059266	control	0
SAMN14532478	control	NA
SAMEA7059267	control	0
SAMEA7059268	control	0
SAMEA7059270	control	0
SAMEA7059271	control	0
SAMEA7059272	control	0
SAMEA7059273	control	0
SAMEA7059274	control	0
SAMEA7059276	control	0
SAMEA7059277	control	0
SAMEA7059278	control	0
SAMEA7059279	control	0
SAMEA7059280	control	0
SAMEA7059281	control	0
SAMEA7059282	control	0
SAMEA7059283	control	0
SAMEA7059284	control	0
SAMEA7059285	control	0
SAMEA7059286	control	0
SAMEA7059287	control	0
SAMEA7059288	control	0
SAMEA7059289	control	0
SAMEA7059290	control	0
SAMEA7059291	control	0
SAMEA7059292	control	0
SAMEA7059293	control	0
SAMEA7059294	control	0
SAMEA7059295	control	0
SAMEA7059296	control	0
SAMEA7059298	control	NA
SAMEA7059299	control	NA
SAMEA7059300	control	NA
SAMEA7059301	control	0
SAMEA7059302	control	1
SAMEA7059303	control	0
SAMEA7059304	control	0
SAMEA7059305	control	0
SAMEA7059306	control	0
SAMEA7059307	control	0
SAMEA7059308	control	0
SAMEA7059309	control	1
SAMEA7059310	control	0
SAMEA7059311	control	1
SAMEA7059312	control	0
SAMEA7059313	control	NA
SAMEA7059314	control	0
SAMEA7059315	control	0
SAMEA7059316	control	0
SAMEA7059317	control	0
SAMEA7059318	control	0
SAMEA7059319	control	0
SAMEA7059320	control	0
SAMEA7059321	control	0
SAMN14532792	control	NA
SAMEA7059323	control	0
SAMEA7059324	control	0
SAMN14532790	control	NA
SAMEA7059325	control	0
SAMEA7059326	control	0
SAMEA7059327	control	0
SAMEA7059328	control	0
SAMEA7059329	control	0
SAMEA7059330	control	0
SAMEA7059331	control	0
SAMEA7059332	control	0
SAMEA7059333	control	0
SAMEA7059334	control	0
SAMEA7059335	control	NA
SAMEA7059336	control	NA
SAMN14532769	control	NA
SAMEA7059337	control	NA
SAMEA7059338	control	NA
SAMEA6813549	asthenozoospermia	2
SAMEA6813550	asthenozoospermia	2
SAMEA6813551	asthenozoospermia	2
SAMEA6813552	asthenozoospermia	2
SAMEA6813553	asthenozoospermia	2
